# *In situ* single-cell CRISPR screens uncover context-dependent rewiring of glioma states and immune recruitment

**DOI:** 10.64898/2026.11.08.765171

**Authors:** Nicholas Hou, Ioana-Teodora Lia, Ross M. Giglio, Bailey T. Van, Sebastian Pallais-Aks, Mathini Vaikunthan, Vivian Lu, Jonathan Guo, Destinee Williams, Tiffany C. Nieto, Lingting Shi, Cody Slater, Elham Azizi, José L. McFaline-Figueroa

## Abstract

*In vivo* single-cell CRISPR screens can resolve perturbation effects in native tissues, but few combine cell-type-restricted delivery, somatic tumor initiation, and combinatorial perturbation. Here we developed an RCAS-TVA-based single-cell CRISPR screening approach coupling oncogenic transformation with single- or dual-guide perturbation in defined neural progenitors. In glioma, tumor suppressor loss produced distinct genotype-dependent transcriptional states, including an *NF1*-loss-associated increase in mesenchymal programs. Introducing a fixed *Cdkn2a*(ARF) perturbastion altered malignant-cell state composition, immune-cell abundance, and the effects of additional tumor-suppressor perturbations, including increased representation of *Pten*- and *Rb1*-deficient cells, suggestive of the relief of an ARF-dependent genetic barrier. These perturbations converged on transcriptional states resembling pharmacologic p53 activation in human glioblastoma. Across mouse tumors and human glioblastoma models, this response was associated with increased astrocyte-like state representation. These findings establish a framework for single-cell analysis of context-dependent somatic perturbations during tumor initiation *in vivo*.
