## Supplemental Table 3 for "*In situ* single-cell CRISPR screens uncover context-dependent rewiring of glioma states and immune recruitment"

Mouse	Screen	Cells called by Cell Ranger	Cells retained	Cells with >=1 guide UMI	Pct with >=1 guide UMI	Guide-assigned cells	Pct guide-assigned	Confident	Nominal	Rescued	Ambiguous	Distinct guide genes	Distinct guide calls	Sex	Sex source	Median UMI per cell (Cell Ranger)	Median genes per cell (Cell Ranger)	Mean reads per cell, gene expression	Mean reads per cell, CRISPR Feature Barcode	Sequencing saturation	Time to harvest (days)
M480	Single	2,105	2,103	859	40.8%	148	7.0%	78	59	6	5	11	14	M	animal record	2,770	1,495	82,184	31,093	76.8%	26
M497	Single	12,904	12,758	7,285	57.1%	2,698	21.1%	1,577	612	238	271	12	40	F	animal record	2,995	1,723	8,170	5,065	35.5%	20
M511	Single	10,688	10,545	5,897	55.9%	1,848	17.5%	945	425	234	244	12	44	M	animal record	15,589	4,700	116,210	4,287	75.0%	20
M514	Single	11,203	10,966	7,745	70.6%	2,557	23.3%	1,226	649	218	464	12	46	M	animal record	4,706	2,192	18,295	5,527	45.0%	21
M516	Single	12,458	12,328	7,976	64.7%	2,698	21.9%	1,469	538	404	287	12	44	F	animal record	6,126	2,790	18,383	5,102	41.9%	21
M553	Single	25,575	23,524	8,271	35.2%	1,376	5.8%	406	862	8	100	11	25	M	animal record	1,847	1,231	7,363	3,638	25.8%	22
M555	Single	20,664	20,200	7,478	37.0%	1,611	8.0%	672	731	53	155	12	32	M	animal record	2,811	1,672	8,358	1,150	20.7%	22
M590	Single	40,913	29,090	22,109	76.0%	6,853	23.6%	3,536	1,899	544	874	12	47	M	animal record	1,544	1,069	3,760	663	24.3%	22
M608	Dual	10,685	10,598	3,692	34.8%	1,167	11.0%	579	294	96	198	11	27	M	inferred (scRNA-seq)	1,692	1,005	14,603	5,121	41.0%	21
M609	Dual	5,510	5,398	1,201	22.2%	363	6.7%	212	85	14	52	7	11	M	inferred (scRNA-seq)	1,831	928	26,627	7,712	58.2%	21
M610	Dual	11,752	11,530	1,843	16.0%	434	3.8%	211	190	15	18	10	13	M	inferred (scRNA-seq)	1,214	675	12,352	4,232	46.3%	21
M619	Dual	8,703	8,683	3,476	40.0%	412	4.7%	139	124	66	83	12	20	M	animal record	1,198	666	23,350	3,606	49.2%	21
M623	Dual	14,409	14,288	10,589	74.1%	3,559	24.9%	1,529	654	660	716	12	48	F	animal record	3,984	1,928	17,242	4,286	35.5%	21
M625	Dual	16,441	16,391	8,955	54.6%	1,006	6.1%	458	328	75	145	12	36	F	animal record	1,711	951	14,356	2,463	33.7%	21
M626	Dual	513	511	233	45.6%	84	16.4%	64	12	3	5	10	13	M	animal record	766	535	77,349	24,828	86.0%	18
M631	Dual	1,408	1,408	58	4.1%	9	0.6%	8	1	0	0	4	4	F	inferred (scRNA-seq)	1,330	571	70,000	2,278	63.0%	21
M658	Dual	16,455	16,445	13,399	81.5%	5,751	35.0%	2,683	644	887	1,537	12	52	F	inferred (scRNA-seq)	3,436	1,757	16,164	8,488	27.2%	25
M676	Dual	10,222	10,009	6,496	64.9%	2,305	23.0%	1,011	200	394	700	11	42	F	inferred (scRNA-seq)	4,194	2,008	15,401	5,163	25.0%	25
Total		232,608	216,775	117,562	54.2%	34,879	16.1%	16,803	8,307	3,915	5,854					2,308 (median)	1,363 (median)	30,565 (mean)	6,928 (mean)
