## Supplemental Table 1 for "*In situ* single-cell CRISPR screens uncover context-dependent rewiring of glioma states and immune recruitment"

Library ID	Target gene	Ensembl gene ID	Protospacer (5'-3')	Length (nt)	PAM	Transcript	Cut site (mm10)	Exon	Cut position (% of CDS)	On-target efficacy (RS3)	On-target rank	Aggregate CFD (off-target)	DF1 input reads, single	DF1 input reads, dual	Tumor cells, single screen	Tumor cells, dual screen	Locus	Transcript used for Exon / % CDS	Reading frames at this cut	Protein products disrupted	N products disrupted	% of CDS, p16INK4a	% of CDS, p19ARF	Cdkn2a/b/c locus note	Note
Brd4_1	Brd4	ENSMUSG00000024002	ACTGAATTATGTGTACTACA	20	CGG	NM_020508.4	chr17:32,212,988 (+)	11	45.2	0.9357	18	0	33	4	0	4	Not at the INK4 locus	—	Single reading frame (not assessed)	Not assessed				Gene is not at chr4 89.27-89.31 Mb; alternative-reading-frame overlap not evaluated
Brd4_2	Brd4	ENSMUSG00000024002	AGAGCAGCAGCTCGGTTACT	20	GGG	NM_020508.4	chr17:32,201,552 (+)	15	62.5	0.5815	44	0.9176	70	24	100	6	Not at the INK4 locus	—	Single reading frame (not assessed)	Not assessed				Gene is not at chr4 89.27-89.31 Mb; alternative-reading-frame overlap not evaluated
Brd4_3	Brd4	ENSMUSG00000024002	GGGAACAATAAAGAAGCGCT	20	TGG	NM_020508.4	chr17:32,225,662 (-)	4	8	0.8903	21	0.9333	24	4	52	0	Not at the INK4 locus	—	Single reading frame (not assessed)	Not assessed				Gene is not at chr4 89.27-89.31 Mb; alternative-reading-frame overlap not evaluated
Brd4_4	Brd4	ENSMUSG00000024002	CATGGACATGAGCACAATCA	20	AGG	NM_020508.4	chr17:32,221,151 (-)	7	28.8	0.4261	79	0	33	61	1	1	Not at the INK4 locus	—	Single reading frame (not assessed)	Not assessed				Gene is not at chr4 89.27-89.31 Mb; alternative-reading-frame overlap not evaluated
Brd4_5	Brd4	ENSMUSG00000024002	GGGACCTGGGCAGTGATGAA	20	GGG	NM_020508.4	chr17:32,202,355 (+)	14	57.2	0.5921	42	0.375	31	14	39	1	Not at the INK4 locus	—	Single reading frame (not assessed)	Not assessed				Gene is not at chr4 89.27-89.31 Mb; alternative-reading-frame overlap not evaluated
Cdkn2a_1	Cdkn2a	ENSMUSG00000044303	GGTCGTACCCCGATTCAGGT	20	AGG	NM_001040654.1	chr4:89,281,987 (-)	1	24.7	0.681	3	0	33	13	4	0	chr4 ~89.27-89.31 Mb (INK4a/ARF-INK4b)	NM_001040654 = p16INK4a (168 aa). ARF is NM_009877 (169 aa)	p16INK4a-specific exon 1alpha	p16INK4a	1	24.7	—	Cut is in the p16-specific first exon; p19ARF coding sequence is unaffected
Cdkn2a_2	Cdkn2a	ENSMUSG00000044303	GCAGCTCTTCTGCTCAACTA	20	CGG	NM_001040654.1	chr4:89,276,942 (-)	2	33.5	0.6173	7	0	110	102	148	0	chr4 ~89.27-89.31 Mb (INK4a/ARF-INK4b)	NM_001040654 = p16INK4a (168 aa). ARF is NM_009877 (169 aa)	Shared exon 2 — BOTH frames	p16INK4a + p19ARF	2	33.5	45.9	Exon 2 is shared by p16INK4a and p19ARF and is translated in different frames (RefSeq exonFrame 0 vs 1); an indel here disrupts both products
Ntc_2	Cdkn2a	ENSMUSG00000044303	CAGCTCTTCTGCTCAACTA	19	—	—	—						0	0											Duplicate library entry: this spacer is the Cdkn2a_2 20-mer without its 5' G (U6 +1), so the two IDs describe one physical spacer. Reads matching either entry were merged and are analysed as Cdkn2a. Design, cut site and INK4 locus annotation are given on the Cdkn2a_2 row, where the pooled cell counts are also reported.
Cdkn2a_3	Cdkn2a	ENSMUSG00000044303	GTCGAGCGGCAGGCGACCCC	20	AGG	NM_001040654.1	chr4:89,276,805 (+)	2	60.6	0.658	5	0	30	114	2	12	chr4 ~89.27-89.31 Mb (INK4a/ARF-INK4b)	NM_001040654 = p16INK4a (168 aa). ARF is NM_009877 (169 aa)	Shared exon 2 — BOTH frames	p16INK4a + p19ARF	2	60.6	72.7	Exon 2 is shared by p16INK4a and p19ARF and is translated in different frames (RefSeq exonFrame 0 vs 1); an indel here disrupts both products
Cdkn2a_4	Cdkn2a	ENSMUSG00000044303	GCGCTGCGTCGTGCACCGGG	20	CGG	NM_001040654.1	chr4:89,276,894 (+)	2	43	0.2293	19	0	25	82	206	15	chr4 ~89.27-89.31 Mb (INK4a/ARF-INK4b)	NM_001040654 = p16INK4a (168 aa). ARF is NM_009877 (169 aa)	Shared exon 2 — BOTH frames	p16INK4a + p19ARF	2	43.0	55.3	Exon 2 is shared by p16INK4a and p19ARF and is translated in different frames (RefSeq exonFrame 0 vs 1); an indel here disrupts both products
Cdkn2a_5	Cdkn2a	ENSMUSG00000044303	GGGTACGACCGAAAGAGTTC	20	GGG	NM_001040654.1	chr4:89,282,011 (+)	1	19.9	0.3315	15	0	24	24	259	53	chr4 ~89.27-89.31 Mb (INK4a/ARF-INK4b)	NM_001040654 = p16INK4a (168 aa). ARF is NM_009877 (169 aa)	p16INK4a-specific exon 1alpha	p16INK4a	1	19.9	—	Cut is in the p16-specific first exon; p19ARF coding sequence is unaffected
Cdkn2b_1	Cdkn2b	ENSMUSG00000073802	GGACCCTCGCTACCTGGATT	20	GGG	NM_007670.4	chr4:89,310,670 (+)	1	32.6	0.8082	3	0	40	22	49	10	chr4 ~89.27-89.31 Mb (INK4a/ARF-INK4b)	NM_007670 = p15INK4b (130 aa)	Single reading frame	p15INK4b	1	—	—	Cdkn2b has no alternative-frame product. Co-located with Cdkn2a, 11.7 kb away; a cell carrying both a Cdkn2a and a Cdkn2b guide can excise the intervening 25-34 kb, which spans ARF exon 1beta (see INK4_deletion_pairs.csv)
Cdkn2b_2	Cdkn2b	ENSMUSG00000073802	CAGGGCGTTGGGATCTGCGC	20	CGG	NM_007670.4	chr4:89,310,710 (+)	1	22.4	0.4714	11	0	74	117	6	158	chr4 ~89.27-89.31 Mb (INK4a/ARF-INK4b)	NM_007670 = p15INK4b (130 aa)	Single reading frame	p15INK4b	1	—	—	Cdkn2b has no alternative-frame product. Co-located with Cdkn2a, 11.7 kb away; a cell carrying both a Cdkn2a and a Cdkn2b guide can excise the intervening 25-34 kb, which spans ARF exon 1beta (see INK4_deletion_pairs.csv)
Cdkn2b_3	Cdkn2b	ENSMUSG00000073802	ACCTGTGCACGACGCAGCTC	20	GGG	NM_007670.4	chr4:89,307,209 (-)	2	60.6	0.7877	4	0	52	69	1	18	chr4 ~89.27-89.31 Mb (INK4a/ARF-INK4b)	NM_007670 = p15INK4b (130 aa)	Single reading frame	p15INK4b	1	—	—	Cdkn2b has no alternative-frame product. Co-located with Cdkn2a, 11.7 kb away; a cell carrying both a Cdkn2a and a Cdkn2b guide can excise the intervening 25-34 kb, which spans ARF exon 1beta (see INK4_deletion_pairs.csv)
Cdkn2b_4	Cdkn2b	ENSMUSG00000073802	GTCGTGCACAGGTCTGGTAA	20	GGG	NM_007670.4	chr4:89,307,230 (+)	2	55.2	0.5231	9	0	31	45	2	9	chr4 ~89.27-89.31 Mb (INK4a/ARF-INK4b)	NM_007670 = p15INK4b (130 aa)	Single reading frame	p15INK4b	1	—	—	Cdkn2b has no alternative-frame product. Co-located with Cdkn2a, 11.7 kb away; a cell carrying both a Cdkn2a and a Cdkn2b guide can excise the intervening 25-34 kb, which spans ARF exon 1beta (see INK4_deletion_pairs.csv)
Cdkn2b_5	Cdkn2b	ENSMUSG00000073802	GTGGCAGGGTCGGCGCAGTT	20	GGG	NM_007670.4	chr4:89,307,252 (+)	2	49.6	0.0934	26	0	31	61	467	3	chr4 ~89.27-89.31 Mb (INK4a/ARF-INK4b)	NM_007670 = p15INK4b (130 aa)	Single reading frame	p15INK4b	1	—	—	Cdkn2b has no alternative-frame product. Co-located with Cdkn2a, 11.7 kb away; a cell carrying both a Cdkn2a and a Cdkn2b guide can excise the intervening 25-34 kb, which spans ARF exon 1beta (see INK4_deletion_pairs.csv)
Cdkn2c_1	Cdkn2c	ENSMUSG00000028551	GGGAGAACTGCGCTGCAGGT	20	TGG	NM_001301368.1	chr4:109,665,019 (-)	2	25.2	0.8076	4	0.7143	72	53	857	30	chr4 ~109.66 Mb (SEPARATE locus)	NM_007671 / NM_001301368 = p18INK4c (168 aa), identical CDS	Single reading frame	p18INK4c	1	—	—	Cdkn2c is 20.4 Mb from Cdkn2a/Cdkn2b and is a separate locus (human CDKN2C 1p32 vs CDKN2A/B 9p21); no shared-locus or shared-frame interaction
Cdkn2c_2	Cdkn2c	ENSMUSG00000028551	GCAAAGCCTGTACAGTGTCC	20	AGG	NM_001301368.1	chr4:109,661,505 (+)	3	49.5	0.7637	5	0	100	58	42	8	chr4 ~109.66 Mb (SEPARATE locus)	NM_007671 / NM_001301368 = p18INK4c (168 aa), identical CDS	Single reading frame	p18INK4c	1	—	—	Cdkn2c is 20.4 Mb from Cdkn2a/Cdkn2b and is a separate locus (human CDKN2C 1p32 vs CDKN2A/B 9p21); no shared-locus or shared-frame interaction
Cdkn2c_3	Cdkn2c	ENSMUSG00000028551	AAGTTGCTCTAGGTCCCCCC	20	TGG	NM_001301368.1	chr4:109,665,101 (+)	2	9.1	1.141	1	0.4667	77	83	2	6	chr4 ~109.66 Mb (SEPARATE locus)	NM_007671 / NM_001301368 = p18INK4c (168 aa), identical CDS	Single reading frame	p18INK4c	1	—	—	Cdkn2c is 20.4 Mb from Cdkn2a/Cdkn2b and is a separate locus (human CDKN2C 1p32 vs CDKN2A/B 9p21); no shared-locus or shared-frame interaction
Cdkn2c_4	Cdkn2c	ENSMUSG00000028551	AATTGGGATTAGCACCTCTG	20	AGG	NM_001301368.1	chr4:109,661,580 (+)	3	34.7	0.5613	12	2.0875	75	32	5	4	chr4 ~109.66 Mb (SEPARATE locus)	NM_007671 / NM_001301368 = p18INK4c (168 aa), identical CDS	Single reading frame	p18INK4c	1	—	—	Cdkn2c is 20.4 Mb from Cdkn2a/Cdkn2b and is a separate locus (human CDKN2C 1p32 vs CDKN2A/B 9p21); no shared-locus or shared-frame interaction
Cdkn2c_5	Cdkn2c	ENSMUSG00000028551	TCTTTGGCAGCCAAGTGCAA	20	GGG	NM_001301368.1	chr4:109,661,435 (+)	3	63.3	0.6931	10	2.3138	149	34	3	0	chr4 ~109.66 Mb (SEPARATE locus)	NM_007671 / NM_001301368 = p18INK4c (168 aa), identical CDS	Single reading frame	p18INK4c	1	—	—	Cdkn2c is 20.4 Mb from Cdkn2a/Cdkn2b and is a separate locus (human CDKN2C 1p32 vs CDKN2A/B 9p21); no shared-locus or shared-frame interaction
Idh1_1	Idh1	ENSMUSG00000025950	CATTGGCCGACATGCATATG	20	GGG	NM_010497.3	chr1:65,170,970 (-)	3	32.4	0.53	26	0	64	78	6	443	Not at the INK4 locus	—	Single reading frame (not assessed)	Not assessed				Gene is not at chr4 89.27-89.31 Mb; alternative-reading-frame overlap not evaluated
Idh1_2	Idh1	ENSMUSG00000025950	GAGATACAAAGGCCAGCCCT	20	TGG	NM_010497.3	chr1:65,166,195 (+)	5	49	0.7439	12	0.2593	65	33	756	26	Not at the INK4 locus	—	Single reading frame (not assessed)	Not assessed				Gene is not at chr4 89.27-89.31 Mb; alternative-reading-frame overlap not evaluated
Idh1_3	Idh1	ENSMUSG00000025950	TCTATGCCTAAATCATAGCT	20	TGG	NM_010497.3	chr1:65,171,250 (+)	3	9.9	0.3064	43	0.875	54	9	1	17	Not at the INK4 locus	—	Single reading frame (not assessed)	Not assessed				Gene is not at chr4 89.27-89.31 Mb; alternative-reading-frame overlap not evaluated
Idh1_4	Idh1	ENSMUSG00000025950	AACTCAGAAGGTGACATACA	20	TGG	NM_010497.3	chr1:65,168,520 (-)	4	40.1	0.5595	25	1.5444	62	33	2	6	Not at the INK4 locus	—	Single reading frame (not assessed)	Not assessed				Gene is not at chr4 89.27-89.31 Mb; alternative-reading-frame overlap not evaluated
Idh1_5	Idh1	ENSMUSG00000025950	GTCCGAGGGAGGCTTCATCT	20	GGG	NM_010497.3	chr1:65,165,154 (-)	6	63.9	0.4565	35	0.3846	75	77	5	135	Not at the INK4 locus	—	Single reading frame (not assessed)	Not assessed				Gene is not at chr4 89.27-89.31 Mb; alternative-reading-frame overlap not evaluated
Idh2_1	Idh2	ENSMUSG00000030541	AGAGCCCTAACGGAACGATC	20	CGG	NM_173011.2	chr7:80,099,118 (-)	4	30.5	1.052	6	0	117	103	255	11	Not at the INK4 locus	—	Single reading frame (not assessed)	Not assessed				Gene is not at chr4 89.27-89.31 Mb; alternative-reading-frame overlap not evaluated
Idh2_2	Idh2	ENSMUSG00000030541	ATAAGATCTGGTATGAACAT	20	CGG	NM_173011.2	chr7:80,097,913 (-)	7	63.1	1.267	2	0.875	77	14	2	55	Not at the INK4 locus	—	Single reading frame (not assessed)	Not assessed				Gene is not at chr4 89.27-89.31 Mb; alternative-reading-frame overlap not evaluated
Idh2_3	Idh2	ENSMUSG00000030541	ACCATTGGCAGGCACGCCCA	20	TGG	NM_173011.2	chr7:80,099,011 (-)	4	38.3	0.5293	39	0.9333	113	141	1	0	Not at the INK4 locus	—	Single reading frame (not assessed)	Not assessed				Gene is not at chr4 89.27-89.31 Mb; alternative-reading-frame overlap not evaluated
Idh2_4	Idh2	ENSMUSG00000030541	GGCCACCCAGAAGTACAGTG	20	TGG	NM_173011.2	chr7:80,100,794 (-)	3	23.7	0.7376	16	0.65	51	16	3	55	Not at the INK4 locus	—	Single reading frame (not assessed)	Not assessed				Gene is not at chr4 89.27-89.31 Mb; alternative-reading-frame overlap not evaluated
Idh2_5	Idh2	ENSMUSG00000030541	GAGGTGTATAACTTCCCTGC	20	CGG	NM_173011.2	chr7:80,098,811 (-)	5	46.9	0.6095	27	0	82	13	1422	81	Not at the INK4 locus	—	Single reading frame (not assessed)	Not assessed				Gene is not at chr4 89.27-89.31 Mb; alternative-reading-frame overlap not evaluated
Rb1_1	Mdm2	ENSMUSG00000020184	ACCTCTTAGTCATAATATAC	20	TGG	NM_010786.4	chr10:117,702,313 (+)	5	12.2	0.8459	3	0.5714	7	2	2	2	Not at the INK4 locus	—	Single reading frame (not assessed)	Not assessed				Gene is not at chr4 89.27-89.31 Mb; alternative-reading-frame overlap not evaluated
Rb1_2	Mdm2	ENSMUSG00000020184	TATTGTTCAAATGATCTCCT	20	AGG	NM_010786.4	chr10:117,702,250 (-)	5	16.5	0.437	19	0.2593	34	5	0	0	Not at the INK4 locus	—	Single reading frame (not assessed)	Not assessed				Gene is not at chr4 89.27-89.31 Mb; alternative-reading-frame overlap not evaluated
Rb1_3	Mdm2	ENSMUSG00000020184	CAGGCTCGGATCAAAGGACA	20	GGG	NM_010786.4	chr10:117,695,012 (+)	9	37.6	0.3336	26	0	33	45	35	3	Not at the INK4 locus	—	Single reading frame (not assessed)	Not assessed				Gene is not at chr4 89.27-89.31 Mb; alternative-reading-frame overlap not evaluated
Rb1_4	Mdm2	ENSMUSG00000020184	CTTACAGCTAAGGAAATCTC	20	AGG	NM_010786.4	chr10:117,691,157 (+)	11	60	0.3874	22	1.5697	40	21	0	6	Not at the INK4 locus	—	Single reading frame (not assessed)	Not assessed				Gene is not at chr4 89.27-89.31 Mb; alternative-reading-frame overlap not evaluated
Rb1_5	Mdm2	ENSMUSG00000020184	AGCTTCGGAACAAGAGACTC	20	TGG	NM_010786.4	chr10:117,709,705 (-)	3	5.2	0.6776	5	0	31	50	0	2	Not at the INK4 locus	—	Single reading frame (not assessed)	Not assessed				Gene is not at chr4 89.27-89.31 Mb; alternative-reading-frame overlap not evaluated
Nf1_1	Nf1	ENSMUSG00000020716	GCGATTGCTAGGCCCAGTAT	20	GGG	NM_010897.2	chr11:79,535,710 (-)	37	58	1.085	14	0	57	60	1879	99	Not at the INK4 locus	—	Single reading frame (not assessed)	Not assessed				Gene is not at chr4 89.27-89.31 Mb; alternative-reading-frame overlap not evaluated
Nf1_2	Nf1	ENSMUSG00000020716	AGTTAGATAGCATTGATCTC	20	TGG	NM_010897.2	chr11:79,434,881 (+)	15	19.7	0.9863	19	0	60	33	0	17	Not at the INK4 locus	—	Single reading frame (not assessed)	Not assessed				Gene is not at chr4 89.27-89.31 Mb; alternative-reading-frame overlap not evaluated
Nf1_3	Nf1	ENSMUSG00000020716	ACTCTAACCATTGCAAACCA	20	AGG	NM_010897.2	chr11:79,536,939 (+)	38	63.6	0.9361	25	0	46	29	0	72	Not at the INK4 locus	—	Single reading frame (not assessed)	Not assessed				Gene is not at chr4 89.27-89.31 Mb; alternative-reading-frame overlap not evaluated
Nf1_4	Nf1	ENSMUSG00000020716	AAGAAGCAGATATTCGATGT	20	GGG	NM_010897.2	chr11:79,441,007 (+)	18	25.4	0.6102	102	0	55	22	2	56	Not at the INK4 locus	—	Single reading frame (not assessed)	Not assessed				Gene is not at chr4 89.27-89.31 Mb; alternative-reading-frame overlap not evaluated
Nf1_5	Nf1	ENSMUSG00000020716	CTTGTGTCCAGAAATAATCC	20	AGG	NM_010897.2	chr11:79,409,505 (+)	8	9.9	0.6601	80	0.0694	31	8	2	25	Not at the INK4 locus	—	Single reading frame (not assessed)	Not assessed				Gene is not at chr4 89.27-89.31 Mb; alternative-reading-frame overlap not evaluated
Mdm2_1	Pten	ENSMUSG00000013663	ACTTTGATATCACCACACAC	20	AGG	NM_008960.2	chr19:32,815,530 (-)	7	61.6	1.097	1	0	40	40	0	112	Not at the INK4 locus	—	Single reading frame (not assessed)	Not assessed				Gene is not at chr4 89.27-89.31 Mb; alternative-reading-frame overlap not evaluated
Mdm2_2	Pten	ENSMUSG00000013663	ACAGATTGTATATCTTGTAA	20	TGG	NM_008960.2	chr19:32,792,579 (-)	3	16	0.4746	9	1.2803	21	4	1	320	Not at the INK4 locus	—	Single reading frame (not assessed)	Not assessed				Gene is not at chr4 89.27-89.31 Mb; alternative-reading-frame overlap not evaluated
Mdm2_3	Pten	ENSMUSG00000013663	TATACATAGCGCCTCTGACT	20	GGG	NM_008960.2	chr19:32,811,714 (-)	6	42.1	1.058	2	0.1905	52	36	97	95	Not at the INK4 locus	—	Single reading frame (not assessed)	Not assessed				Gene is not at chr4 89.27-89.31 Mb; alternative-reading-frame overlap not evaluated
Mdm2_4	Pten	ENSMUSG00000013663	AATCCCATAGCAATAATATT	20	TGG	NM_008960.2	chr19:32,776,029 (-)	2	7.7	0.1501	27	0.8125	24	3	1	16	Not at the INK4 locus	—	Single reading frame (not assessed)	Not assessed				Gene is not at chr4 89.27-89.31 Mb; alternative-reading-frame overlap not evaluated
Mdm2_5	Pten	ENSMUSG00000013663	ACTATTCCAATGTTCAGTGG	20	CGG	NM_008960.2	chr19:32,811,824 (+)	6	51.2	0.7885	4	1.4889	46	18	1	40	Not at the INK4 locus	—	Single reading frame (not assessed)	Not assessed				Gene is not at chr4 89.27-89.31 Mb; alternative-reading-frame overlap not evaluated
Pten_1	Rb1	ENSMUSG00000022105	TAAGTACGTTCAGAATCCAC	20	GGG	NM_009029.3	chr14:73,262,677 (+)	17	55.3	1.365	2	0	60	9	1	0	Not at the INK4 locus	—	Single reading frame (not assessed)	Not assessed				Gene is not at chr4 89.27-89.31 Mb; alternative-reading-frame overlap not evaluated
Pten_2	Rb1	ENSMUSG00000022105	TTACTCCACACACTCCAGTT	20	AGG	NM_009029.3	chr14:73,272,638 (-)	11	39.9	1.1	7	0.9821	39	143	8	484	Not at the INK4 locus	—	Single reading frame (not assessed)	Not assessed				Gene is not at chr4 89.27-89.31 Mb; alternative-reading-frame overlap not evaluated
Pten_3	Rb1	ENSMUSG00000022105	ACACGAGTGTAATATAGATG	20	AGG	NM_009029.3	chr14:73,280,127 (-)	8	30.3	0.9981	10	0	25	9	1	49	Not at the INK4 locus	—	Single reading frame (not assessed)	Not assessed				Gene is not at chr4 89.27-89.31 Mb; alternative-reading-frame overlap not evaluated
Pten_4	Rb1	ENSMUSG00000022105	AAGATGTGAGCATCGAATCA	20	TGG	NM_009029.3	chr14:73,262,555 (-)	17	59.7	0.6808	26	0	47	24	2	36	Not at the INK4 locus	—	Single reading frame (not assessed)	Not assessed				Gene is not at chr4 89.27-89.31 Mb; alternative-reading-frame overlap not evaluated
Pten_5	Rb1	ENSMUSG00000022105	TAAGCATGGATTCCATCACA	20	CGG	NM_009029.3	chr14:73,264,595 (+)	14	48.8	1.098	8	6.2563	52	16	7	1	Not at the INK4 locus	—	Single reading frame (not assessed)	Not assessed				Gene is not at chr4 89.27-89.31 Mb; alternative-reading-frame overlap not evaluated
Trp53_1	Trp53	ENSMUSG00000059552	TATTGAGGGGAGGAGAGTAC	20	TGG	NM_011640.3	chr11:69,588,366 (-)	5	31.4	1.1	5	3.1475	21	55	0	127	Not at the INK4 locus	—	Single reading frame (not assessed)	Not assessed				Gene is not at chr4 89.27-89.31 Mb; alternative-reading-frame overlap not evaluated
Trp53_2	Trp53	ENSMUSG00000059552	GTGTAATAGCTCCTGCATGG	20	GGG	NM_011640.3	chr11:69,589,196 (+)	7	61.2	1.073	6	0	22	40	2141	281	Not at the INK4 locus	—	Single reading frame (not assessed)	Not assessed				Gene is not at chr4 89.27-89.31 Mb; alternative-reading-frame overlap not evaluated
Trp53_3	Trp53	ENSMUSG00000059552	CATCGGAGCAGCGCTCATGG	20	TGG	NM_011640.3	chr11:69,588,525 (-)	5	44.9	0.7481	18	0.9231	53	95	42	790	Not at the INK4 locus	—	Single reading frame (not assessed)	Not assessed				Gene is not at chr4 89.27-89.31 Mb; alternative-reading-frame overlap not evaluated
Trp53_4	Trp53	ENSMUSG00000059552	GTATACTCAGAGCCGGCCTG	20	GGG	NM_011640.3	chr11:69,589,141 (-)	7	56.5	0.5887	29	0	29	24	2621	14	Not at the INK4 locus	—	Single reading frame (not assessed)	Not assessed				Gene is not at chr4 89.27-89.31 Mb; alternative-reading-frame overlap not evaluated
Trp53_5	Trp53	ENSMUSG00000059552	ACACTCGGAGGGCTTCACTT	20	GGG	NM_011640.3	chr11:69,587,440 (-)	4	14.7	0.7967	13	0.9286	30	89	0	162	Not at the INK4 locus	—	Single reading frame (not assessed)	Not assessed				Gene is not at chr4 89.27-89.31 Mb; alternative-reading-frame overlap not evaluated
Ntc_1	—	—	CGCTGGTAAAGGCGGAAAG	19	—	—	—						52	62	1	64	Not at the INK4 locus	—	Single reading frame (not assessed)	Not assessed				Gene is not at chr4 89.27-89.31 Mb; alternative-reading-frame overlap not evaluated	Non-targeting control
Ntc_3	—	—	TTGGGCGTGGCTCTACTAG	19	—	—	—						59	70	1	0	Not at the INK4 locus	—	Single reading frame (not assessed)	Not assessed				Gene is not at chr4 89.27-89.31 Mb; alternative-reading-frame overlap not evaluated	Non-targeting control
Ntc_4	—	—	ATTCCCCCAGGATGGTGAG	19	—	—	—						82	60	1	21	Not at the INK4 locus	—	Single reading frame (not assessed)	Not assessed				Gene is not at chr4 89.27-89.31 Mb; alternative-reading-frame overlap not evaluated	Non-targeting control
Ntc_5	—	—	GCCAGTTCTCCGAGCCCAG	19	—	—	—						27	12	4	10	Not at the INK4 locus	—	Single reading frame (not assessed)	Not assessed				Gene is not at chr4 89.27-89.31 Mb; alternative-reading-frame overlap not evaluated	Non-targeting control
