## Supplemental Table 2 for "*In situ* single-cell CRISPR screens uncover context-dependent rewiring of glioma states and immune recruitment"

Metric	gRNA_1_0406 (dCas9-mCherry, Untreated)	gRNA_2_0406 (dCas9-mCherry, 6-TG)	gRNA_3_0406 (dCas9-KRAB-mCherry, Untreated)	gRNA_4_0406 (dCas9-KRAB-mCherry, 6-TG)
Cells recovered	2,698	2,813	2,026	1,896
Mean reads per cell	15,269	14,891	31,843	17,593
Median genes per cell	1,618	1,969	2,996	2,056
Median UMIs per cell	4,026	5,004	9,935	5,264
Total genes detected	19,760	20,600	21,092	19,734
Total reads	41,196,349	41,887,439	64,514,310	33,357,191
Valid barcodes	94.5%	96.4%	93.4%	95.3%
Sequencing saturation	6.5%	8.4%	6.7%	5.5%
Q30 bases, RNA read	84.5%	84.8%	82.3%	84.3%
Reads confidently mapped to transcriptome	45.1%	57.4%	43.8%	57.0%
Fraction reads in cells	70.2%	73.3%	80.9%	65.4%
Guide library: mean reads per cell	3,725	3,438	3,790	3,526
Guide library: sequencing saturation	9.7%	7.8%	7.0%	4.8%
Guide library: fraction of reads usable	1.0%	1.9%	0.2%	0.3%
Guide library: usable reads per cell	39	66	7	10
Cells with ≥1 guide detected	33.7%	48.1%	24.6%	41.9%
Cells with ≥2 guides detected	9.2%	18.6%	4.6%	9.3%
